# Tumor-reactive clonotype dynamics underlying clinical response to TIL therapy in melanoma

**DOI:** 10.1101/2023.07.21.544585

**Authors:** Johanna Chiffelle, David Barras, Rémy Pétremand, Angela Orcurto, Sara Bobisse, Marion Arnaud, Aymeric Auger, Blanca Navarro Rodrigo, Eleonora Ghisoni, Christophe Sauvage, Damien Saugy, Alexandra Michel, Baptiste Murgues, Noémie Fahr, Martina Imbimbo, Maria Ochoa de Olza, Sofiya Latifyan, Isaac Crespo, Fabrizio Benedetti, Raphael Genolet, Lise Queiroz, Julien Schmidt, Krisztian Homicsko, Stephan Zimmermann, Olivier Michielin, Michal Bassani-Sternberg, Lana E. Kandalaft, Urania Dafni, Jesus Corria-Osorio, Lionel Trueb, Denarda Dangaj Laniti, Alexandre Harari, George Coukos

## Abstract

The profiles, specificity and dynamics of tumor-specific clonotypes that are associated with clinical response to adoptive cell therapy (ACT) using tumor-infiltrating lymphocytes (TILs) remain unclear. Using single-cell RNA/TCR-sequencing, we tracked TIL clonotypes from baseline tumors to ACT products and post-ACT blood and tumor samples in melanoma patients treated with TIL-ACT. Patients with clinical responses had baseline tumors enriched in tumor-reactive TILs, which were more effectively mobilized upon *in vitro* expansion, yielding products with higher numbers of tumor-specific CD8^+^ cells, which also preferentially infiltrated tumors post-ACT. Conversely, lack of clinical responses was associated with tumors devoid of tumor-reactive resident clonotypes, and with cell products mostly composed of blood-borne clonotypes mainly persisting in blood but not in tumors post-ACT. Upon expansion, tumor-specific TILs lost the specific signatures of states originally exhibited in tumors, including exhaustion, and in responders acquired an intermediate exhausted effector state after tumor engraftment, revealing important functional cell reinvigoration.
