## Supplementary Tables for "Tumor-reactive clonotype dynamics underlying clinical response to TIL therapy in melanoma": SupplementaryTable_1.xlsx

### Sheet: Sheet1
	Supplementary Table 1. Cell composition of ACT products based on scRNA-Seq data.
	Patient	Total number of infused TILs [x109]	% CD4+	% CD8+	% CD4+CD8+	% Tγδ	% NK cells	% Monocytes
	#1	60.08	29.0486	67.6836	2.87739	0.390399	0	0
	#2	59.85	12.2708	87.1086	0.310296	0.310296	0	0
	#3	55	52.9912	44.7532	2.12488	0.130762	0	0
	#4	52	40.2309	47.9511	10.3011	1.51687	0	0
	#5	42	55.8367	41.1652	2.06251	0.935573	0	0
	#6	20.1	8.91878	89.9352	0.44843	0.398605	0.298954	0
	#7	57	37.5084	58.3701	3.43905	0.682457	0	0
	#8	66.4	0.62585	98.7755	0.272109	0.326531	0	0
	#9	71	1.74081	98.0833	0.140672	0.0351679	0	0
	#10	30.4	66.7934	29.4621	1.42558	2.22391	0.095039	0
	#11	12.8	48.391	45.8597	3.79696	1.95234	0	0
	#12	55	37.2514	47.5459	13.6169	1.56053	0.0251699	0
	#13	84.7	21.5556	67.5556	3.55556	0.222222	0	7.11111
