## Supplementary Tables for "Tumor-reactive clonotype dynamics underlying clinical response to TIL therapy in melanoma": SupplementaryTable_2.xlsx

### Sheet: Table S2
	Supplementary Table 2. List of annotated CD8+ T cell clonotypes.
	Patient	TCR β chain	TCR α chain	Tumor-reactivity	Clonally expanded in T0	Clonally expanded in ACTP	Extracted from the CD137+-fraction	Described in Arnaud et al.1	Coming from other sources (see methods)
	1	hTRBV15_CATSDKLNSNTGELFFG_hTRBJ02-2	hTRAV05_CAESSNDYKLSFG_hTRAJ20	no	X
		hTRBV29_CSVVSGQSGEQYFG_hTRBJ02-7	hTRAV12-2_CAVTGFGNVLHCG_hTRAJ35	no	X
		hTRBV04-3_CASSQGVSGSGDEQYFG_hTRBJ02-7	hTRAV13-2_CAEKVEGGSYIPTFG_hTRAJ06	no	X
		hTRBV04-1_CASSPSTSGGTYEQYFG_hTRBJ02-7	hTRAV01-2_CAVRDPNNNARLMFG_hTRAJ31	no	X
		hTRBV29_CSGRGDTGELFFG_hTRBJ02-2	hTRAV10_CVVPNDYKLSFG_hTRAJ20	no	X
		hTRBV07-9_CASRSPRTNEKLFFG_hTRBJ01-4	hTRAV08-3_CAVEDSGYALNFG_hTRAJ41	no	X
		hTRBV07-2_CASSLVRWREQETQYFG_hTRBJ02-5	hTRAV17_CATDPGGYNKLIFG_hTRAJ04	no	X
		hTRBV05-6_CASSRASGYEQYFG_hTRBJ02-7	hTRAV08-3_CAVGERSNYKLTFG_hTRAJ53	no	X
		hTRBV07-9_CASSTDTGELFFG_hTRBJ02-2	hTRAV12-1_CVVNMAGFGNVLHCG_hTRAJ35	no	X
		hTRBV07-9_CASSTDTGELFFG_hTRBJ02-2	hTRAV14_CAMTPGAYSGAGSYQLTFG_hTRAJ28	no	X
		hTRBV06-1_CASRDPRDGYNSPLHFG_hTRBJ01-6	hTRAV12-1_CVVYTGNQFYF_hTRAJ49	no	X
		hTRBV27_CASSLGGHGYNEQFFG_hTRBJ02-1	hTRAV24_CAFSNGNKLVFG_hTRAJ47	no		X	X
		hTRBV06-2_CASSYPTGGDQPQHFG_hTRBJ01-5	hTRAV08-6_CAVRNDYKLSFG_hTRAJ20	no		X
		hTRBV29_CSVSGTSVYNEQFFG_hTRBJ02-1	hTRAV21_CAVRARTSGSRLTFG_hTRAJ58	no		X
		hTRBV28_CASRFMYASGSSYNEQFFG_hTRBJ02-1	hTRAV39_CAVDGQGSGGGADGLTFG_hTRAJ45	no			X
		hTRBV28_CASRFMYASGSSYNEQFFG_hTRBJ02-1	hTRAV38-1_CAFIGDGRNYGGSQGNLIFG_hTRAJ42	no			X
		hTRBV12-3_CASSPNTEAFFG_hTRBJ01-1	hTRAV12-3_CAMSAGNNARLMFG_hTRAJ31	yes			X
		hTRBV12-4_CASSPNTEAFFG_hTRBJ01-1	hTRAV12-3_CAMSAGNNARLMFG_hTRAJ31	yes			X
		hTRBV09_CASSVGKETQYFG_hTRBJ02-5	hTRAV13-1_CAASDSSASKIIFG_hTRAJ03	yes				X
		hTRBV04-3_CASSQDRLARDTQYFG_hTRBJ02-3	hTRAV14_CAMREPYYNQGGKLIFG_hTRAJ23	yes				X
		hTRBV05-5_CASSWKGVYNQPQHFG_hTRBJ01-5	hTRAV26-2_CILRAVYVRFG_hTRAJ43	yes				X
		hTRBV27_CASSLSKTGRYNEQFFG_hTRBJ02-1	hTRAV20_CAVQATSGSARQLTFG_hTRAJ22	yes				X
		hTRBV14_CASSHWTSGSGETQYFG_hTRBJ02-5	hTRAV14_CAMRAGGYNKLIFG_hTRAJ04	no					X
		hTRBV10-3_CAISAQGREQYFG_hTRBJ02-7	hTRAV38-2_CARGTGNQFYFG_hTRAJ49	no				X
		hTRBV06-5_CASSYPSAGGDGYTFG_hTRBJ01-2	hTRAV08-4_CAVRSSYKLIFG_hTRAJ12	no					X
		hTRBV06-1_CASRPGWGNEQFFG_hTRBJ02-1	hTRAV13-2_CAALGEAAGNKLTFG_hTRAJ17	no					X
		hTRBV07-9_CASSSPAQGSDEQYFG_hTRBJ02-7	hTRAV01-1_CAFYNKLIFG_hTRAJ04	no					X
		hTRBV12-4_CASSPPDGQGLKTQYFG_hTRBJ02-5	hTRAV21_CAVGMEYGNKLVFG_hTRAJ47	no					X
		hTRBV12-4_CASSPPDGQGLKTQYFG_hTRBJ02-5	hTRAV09-2_CALAYQAGTALIFG_hTRAJ15	no					X
		hTRBV12-5_CASGPSRYEQYFG_hTRBJ02-7	hTRAV27_CAGVDSGGSNYKLTFG_hTRAJ53	no					X
		hTRBV12-5_CASGPSRYEQYFG_hTRBJ02-7	hTRAV27_CAGLESYTGANSKLTFG_hTRAJ56	no					X
	2	hTRBV05-1_CASSLTQGLSEQYFG_hTRBJ02-7	hTRAV12-1_CVVRDYGGSQGNLIFG_hTRAJ42	yes	X
		hTRBV12-3_CASSPDRGLQETQYFG_hTRBJ02-5	hTRAV12-2_CAVRVGTLTFG_hTRAJ11	no	X
		hTRBV05-1_CASSLGQSTDTQYFG_hTRBJ02-3	hTRAV19_CALSEARPNQGGKLIFG_hTRAJ23	no	X
		hTRBV06-5_CANEGASENTEAFFG_hTRBJ01-1	hTRAV12-2_CAVNNDMRFG_hTRAJ43	no	X	X
		hTRBV07-9_CASPVGTGELFFG_hTRBJ02-2	hTRAV12-2_CAVNNDMRFG_hTRAJ43	no	X	X
		hTRBV06-1_CASSPLRDYFNEQFFG_hTRBJ02-1	hTRAV36_CAVCDSWGKLQFG_hTRAJ24	yes	X			X
		hTRBV06-1_CASSPLRDYFNEQFFG_hTRBJ02-1	hTRAV17_CATGISEENTGNQFYFG_hTRAJ49	yes	X			X
		hTRBV02_CASSDGGRGQPQHFG_hTRBJ01-5	hTRAV19_CALDREGSARQLTFG_hTRAJ22	yes	X
		hTRBV04-2_CASSQDLAIGEQYFG_hTRBJ02-7	hTRAV35_CAGPNAGGTSYGKLTFG_hTRAJ52	yes	X			X
		hTRBV12-4_CASSPIAGVDTGELFFG_hTRBJ02-2	hTRAV17_CATDAKGGGNKLTFG_hTRAJ10	no	X
		hTRBV12-3_CASSPIAGVDTGELFFG_hTRBJ02-2	hTRAV17_CATDAKGGGNKLTFG_hTRAJ10	no	X
		hTRBV07-9_CASRDGLTYEQYFG_hTRBJ02-7	hTRAV26-1_CIVRVGGNRDDKIIFG_hTRAJ30	no	X
		hTRBV04-3_CASSQDGGHLYEQYFG_hTRBJ02-7	hTRAV19_CALSEAPGSNYQLIWGAG_hTRAJ33	yes		X	X
		hTRBV04-3_CASSQDGGHLYEQYFG_hTRBJ02-7	hTRAV09-2_CALSDRGNNNARLMFG_hTRAJ31	yes		X	X
		hTRBV28_CASSRPGETYNEQFFG_hTRBJ02-1	hTRAV19_CALSEYRDDKIIFG_hTRAJ30	yes		X	X
		hTRBV10-2_CATLGQSSYEQYFG_hTRBJ02-7	hTRAV21_CAVMDSNYQLIWGAE_hTRAJ33	yes		X
		hTRBV04-3_CASSQYRGYEQYFG_hTRBJ02-7	hTRAV38-2_CAYTGANSKLTFG_hTRAJ56	yes		X	X
		hTRBV28_CASSSPGAGVGKNIQYFG_hTRBJ02-4	hTRAV05_CAEIDSWGKFQFG_hTRAJ24	yes		X
		hTRBV28_CASSLLGTAYEQYFG_hTRBJ02-7	hTRAV20_CAVQQANDYKLSFG_hTRAJ20	yes			X
		hTRBV27_CASSLSLVAEAFFG_hTRBJ01-1	hTRAV20_CAVQPPLGGYSTLTFG_hTRAJ11	yes			X
		hTRBV28_CASSPLGASGEQFFG_hTRBJ02-1	hTRAV20_CAVQVPNDYKLSFG_hTRAJ20	yes			X
		hTRBV28_CASSPLGASGEQFFG_hTRBJ02-1	hTRAV29_CAASANSDSNYQLIWG_hTRAJ33	yes			X
		hTRBV04-3_CASSPYRGYEQYFG_hTRBJ02-7	hTRAV19_CALSPLTQGGSEKLVFG_hTRAJ57	yes			X
		hTRBV05-6_CASSPLGGVNTGELFFG_hTRBJ02-2	hTRAV17_CATATYNDYKLSFG_hTRAJ20	yes			X
		hTRBV02_CASNLGQAIKYTFG_hTRBJ01-2	hTRAV21_CAVAVFPGNQFYFG_hTRAJ49	yes				X
		hTRBV12-3_CASSFFPFNEQFFG_hTRBJ02-1	hTRAV19_CALLFNTGTASKLTFG_hTRAJ44	yes					X
		hTRBV12-4_CASSFFPFNEQFFG_hTRBJ02-1	hTRAV19_CALLFNTGTASKLTFG_hTRAJ44	yes					X
		hTRBV05-6_CASSQDLDGYTFG_hTRBJ01-2	hTRAV08-1_CAVNADNYGQNFVFG_hTRAJ26	yes					X
		hTRBV07-2_CASSVYRGFTEAFFG_hTRBJ01-1	hTRAV19_CAAFGDGSARQLTFG_hTRAJ22	yes					X
		hTRBV05-5_CASSFFPDSNQPQHFG_hTRBJ01-5	hTRAV17_CATVFYGNNRLAFG_hTRAJ07	yes				X
		hTRBV06-6_CASTLAGRAYEQYFG_hTRBJ02-7	hTRAV12-1_CVHMEYGNKLVFG_hTRAJ47	yes				X
		hTRBV02_CASIQGTGLAYTFG_hTRBJ01-2	hTRAV22_CAVGVLRDYKLSFG_hTRAJ20	yes				X
		hTRBV07-8_CASSLGGSFQPQHFG_hTRBJ01-5	hTRAV38-2_CAYRSAMYSGGGADGLTFG_hTRAJ45	yes				X
		hTRBV02_CASRANTGELFFG_hTRBJ02-2	hTRAV17_CATDAYNFNKFYFG_hTRAJ21	yes				X
		hTRBV02_CASIVGQGNEQFFG_hTRBJ02-1	hTRAV19_CALSERPGGATNKLIFG_hTRAJ32	yes				X
		hTRBV09_CASSLTGYGYTFG_hTRBJ01-2	hTRAV12-2_CAVKVQGAQKLVFG_hTRAJ54	yes					X
		hTRBV09_CASSLTGYGYTFG_hTRBJ01-2	hTRAV12-2_CAVKDGNTGKLIFG_hTRAJ37	yes					X
		hTRBV09_CASSLTGYEQFFG_hTRBJ02-1	hTRAV12-2_CAVRGQAGTALIFG_hTRAJ15	yes				X
		hTRBV09_CASSLTGYEQFFG_hTRBJ02-1	hTRAV12-2_CAVKGSGTSYGKLTFG_hTRAJ52	yes				X
		hTRBV20_CSATEGTPQFFG_hTRBJ02-1	hTRAV12-2_CAVNSGGGADGLTFG_hTRAJ45	yes				X
		hTRBV04-3_CASSPDLAGVNEQFFG_hTRBJ02-1	hTRAV27_CAGEAFGGNYQLIWGAG_hTRAJ33	yes				X
		hTRBV06-5_CASSYSGTSGIYEQYFG_hTRBJ02-7	hTRAV19_CALSEARGGADGLTFG_hTRAJ45	yes				X
		hTRBV06-5_CASSYSLSGTSSYEQYFG_hTRBJ02-7	hTRAV12-1_CVVNGGYNNNDMRFG_hTRAJ43	yes				X
		hTRBV04-1_CASSPDRSADTQYFG_hTRBJ02-3	hTRAV12-2_CAVNAGNQFYFG_hTRAJ49	yes				X
		hTRBV29_CSASRDIDSGNTIYFG_hTRBJ01-3	hTRAV12-2_CAVGDYKLSFG_hTRAJ20	yes				X
		hTRBV28_CASSRTFRELFFG_hTRBJ02-2	hTRAV26-1_CIVRVPSDNFNKFYFG_hTRAJ21	yes				X
		hTRBV27_CASSFALGGGSSYNEQFFG_hTRBJ02-1	hTRAV22_CAVGLYNNNDMRFG_hTRAJ43	yes					X
		hTRBV05-1_CASKFGDTQYFG_hTRBJ02-3	hTRAV20_CAVQAPYSGAGSYQLTFG_hTRAJ28	yes				X
		hTRBV05-1_CASSYGNEQFFG_hTRBJ02-1	hTRAV01-2_CAVRTGYSGAGSYQLTFG_hTRAJ28	yes				X
		hTRBV05-1_CASKFGNELFFG_hTRBJ02-1	hTRAV01-2_CAVIRGYSGAGSYQLTFG_hTRAJ28	yes				X
		hTRBV07-9_CASRRTGGIGDGYTFG_hTRBJ01-2	hTRAV12-2_CAAFFRNDYKLSFG_hTRAJ20	yes					X
		hTRBV09_CASSVTSGTLYFG_hTRBJ02-5	hTRAV13-1_CASYSGNTGKLIFG_hTRAJ37	yes					X
		hTRBV05-1_CASSWEGDGTDTQYFG_hTRBJ02-3	hTRAV12-2_CAVTPTSTLTFG_hTRAJ11	yes					X
		hTRBV12-4_CASGGGEQFFG_hTRBJ02-1	hTRAV13-1_CAASMWEYGNKLVFG_hTRAJ47	yes					X
		hTRBV07-2_CASSLYGGLNEQYFG_hTRBJ02-7	hTRAV19_CAVNYGQNFVFG_hTRAJ26	yes					X
		hTRBV28_CASSYPGLTNNEQFFG_hTRBJ02-1	hTRAV12-2_CAVNEYTDKLIFG_hTRAJ34	yes					X
		hTRBV09_CASSETVAGPSGANVLTFG_hTRBJ02-6	hTRAV02_CAVSNYGGSQGNLIFG_hTRAJ42	yes					X
		hTRBV28_CASSHYTEQYFG_hTRBJ02-7	hTRAV27_CAGADNYGQNFVFG_hTRAJ26	yes					X
		hTRBV12-5_CASGLGGLAGDGSYNEQFFG_hTRBJ02-1	hTRAV38-2_CAYRSAINDMRFG_hTRAJ43	no					X
	3	hTRBV09_CASSPLAGLNEQFFG_hTRBJ02-1	hTRAV13-2_CAENLGVHARLMFG_hTRAJ31	yes	X
		hTRBV09_CASSVEGGKGTQYFG_hTRBJ02-3	hTRAV19_CALSEANWGGSEKLVFG_hTRAJ57	yes	X
		hTRBV04-1_CASSLLYTDTQYFG_hTRBJ02-3	hTRAV27_CAGPTTSGTYKYIFG_hTRAJ40	yes	X
		hTRBV09_CASSAPRSVGVLLSSGANVLTFG_hTRBJ02-6	hTRAV38-2_CAYRRPGARLMFG_hTRAJ31	yes	X
		hTRBV29_CSVDRGDGYTFG_hTRBJ01-2	hTRAV36_CAVREYGNKLVFG_hTRAJ47	yes	X
		hTRBV10-2_CASSDWGLQETQYFG_hTRBJ02-5	hTRAV14_CAMKNGNQFYFG_hTRAJ49	no	X
		hTRBV06-2_CASSYPASQETQYFG_hTRBJ02-5	hTRAV03_CAVSTGYIPTFG_hTRAJ06	yes	X
		hTRBV29_CSSLTGNYGYTFG_hTRBJ01-2	hTRAV38-1_CAFMNLRTYKYIFG_hTRAJ40	yes	X
		hTRBV07-9_CASRTGVGGYTFG_hTRBJ01-2	hTRAV13-2_CAENSGYSTLTFG_hTRAJ11	yes	X
		hTRBV04-1_CASSLTRGEQFFG_hTRBJ02-1	hTRAV12-1_CVVNNDNARLMFG_hTRAJ31	no	X
		hTRBV18_CASSSVGKTEAFFG_hTRBJ01-1	hTRAV08-1_CVLSGGGADGLTFG_hTRAJ45	no		X
		hTRBV28_CASSAGTGLQPQHFG_hTRBJ01-5	hTRAV17_CAPVAYNFNKFYFG_hTRAJ21	yes			X
		hTRBV05-4_CASSSGTADPYFG_hTRBJ02-3	hTRAV29_CAASVYGSGNTGKLIFG_hTRAJ37	yes			X
		hTRBV28_CASSLSGWNTEAFFG_hTRBJ01-1	hTRAV05_CAAPMNTGFQKLVFG_hTRAJ08	yes			X
		hTRBV27_CASRKGAPLNEQFFG_hTRBJ02-1	hTRAV17_CATDGGSQGNLIFG_hTRAJ42	no			X
		hTRBV27_CASSLSLATNEKLFFG_hTRBJ01-4	hTRAV01-2_CAVRSVEGDYKLSFG_hTRAJ20	yes			X
		hTRBV06-1_CASSDTGTAYEQYFG_hTRBJ02-7	hTRAV03_CAVRDGAGTALIFG_hTRAJ15	yes			X
		hTRBV04-1_CASSQAMGLNEKLFFG_hTRBJ01-4	hTRAV17_CATDGGTGGFKTIFG_hTRAJ09	yes			X
		hTRBV04-1_CASSQKQAYGYTFG_hTRBJ01-2	hTRAV21_CAVSPNYGQNFVFG_hTRAJ26	yes				X
		hTRBV05-4_CASSVGASYEQYFG_hTRBJ02-7	hTRAV03_CAVLQPYGGATNKLIFG_hTRAJ32	yes					X
		hTRBV05-5_CASSFSYTGELFFG_hTRBJ02-2	hTRAV08-3_CAVGSSYSGAGSYQLTFG_hTRAJ28	yes					X
		hTRBV04-2_CASSQEFVQGYEQYFG_hTRBJ02-7	hTRAV13-1_CAAARRGGGYQKVTFG_hTRAJ13	yes					X
		hTRBV28_CASSLLTGGTYNEQFFG_hTRBJ02-1	hTRAV14_CAMRGKGSTLGRLYFG_hTRAJ18	no					X
		hTRBV09_CASSPSTSNEQFFG_hTRBJ02-1	hTRAV34_CGADISGTYKYIFG_hTRAJ40	no					X
		hTRBV07-8_CASSLATGNTEAFFG_hTRBJ01-1	hTRAV26-2_CILRDVGGSGEGAQKLVFG_hTRAJ54	no					X
		hTRBV05-6_CASSFPVSGSYEQYFG_hTRBJ02-7	hTRAV21_CAVRGGSYIPTFG_hTRAJ06	no					X
		hTRBV06-1_CASSDTGYEQYFG_hTRBJ02-7	hTRAV41_CAALNYGGSQGNLIFG_hTRAJ42	no					X
		hTRBV11-2_CASSLGTGDNEQYFG_hTRBJ02-7	hTRAV13-1_CAASEGGFKTIFG_hTRAJ09	no					X
		hTRBV29_CSAGSGEWGEQYFG_hTRBJ02-7	hTRAV17_CATDPRGGSNYKLTFG_hTRAJ53	no					X
		hTRBV04-1_CASSRLAGDTDTQYFG_hTRBJ02-3	hTRAV27_CAGVGDSGGSNYKLTFG_hTRAJ53	no					X
		hTRBV03-1_CASSQARDPISEQYFG_hTRBJ02-7	hTRAV29_CVNNQGGKLIFG_hTRAJ23	no					X
		hTRBV04-1_CASSPGQGEGYEQYFG_hTRBJ02-7	hTRAV34_CGADHASGTYKYIFG_hTRAJ40	no					X
		hTRBV14_CASSQKVGQPQHFG_hTRBJ01-5	hTRAV04_CLVEGAGRRALTFG_hTRAJ05	yes					X
		hTRBV28_CASSFRLAGFYEQYFG_hTRBJ02-7	hTRAV19_CALSEADTDKLIFG_hTRAJ34	yes					X
		hTRBV28_CASSFRLAGFYEQYFG_hTRBJ02-7	hTRAV26-1_CIVRVNTDKLIFG_hTRAJ34	yes					X
		hTRBV20_CSARELGTPATKQFFG_hTRBJ02-1	hTRAV29_CAANPRRTQGGSEKLVFG_hTRAJ57	no					X
		hTRBV29-1_CSVGQGMYGYTFG_hTRBJ01-2	hTRAV05_CAETSVSNGLTFG_hTRAJ45	no					X
		hTRBV04-1_CASSPRQGYETQYFG_hTRBJ02-5	hTRAV19_CALSGYRNMLTFG_hTRAJ39	no					X
	4	hTRBV07-3_CASSLGQARFYEQYFG_hTRBJ02-7	hTRAV29_CAASGSGNTGKLIFG_hTRAJ37	yes	X
		hTRBV05-6_CASSLELYNEQFFG_hTRBJ02-1	hTRAV38-2_CATGTASKLTFG_hTRAJ44	no	X
		hTRBV07-9_CASSLGVYEQYFG_hTRBJ02-7	hTRAV27_CAGYNYGQNFVFG_hTRAJ26	no	X
		hTRBV28_CASSSRTGVFTGANVLTFG_hTRBJ02-6	hTRAV12-1_CVMGSYGGATNKLIFG_hTRAJ32	no	X
		hTRBV04-2_CASSQAGGRDEAFFG_hTRBJ01-1	hTRAV12-2_CAGSYNTDKLIFG_hTRAJ34	no	X
		hTRBV19_CASSTRDRFTDTQYFG_hTRBJ02-3	hTRAV14_CAMREGYTGGFKTIFG_hTRAJ09	no	X
		hTRBV03-1_CASSQAEAGGVADTQYFG_hTRBJ02-3	hTRAV24_CAFGSGYSTLTFG_hTRAJ11	no		X
		hTRBV25_CASSEWNTIYFG_hTRBJ01-3	hTRAV12-2_CAVNTDKLIFG_hTRAJ34	no		X
		hTRBV25_CASSEWNTIYFG_hTRBJ01-3	hTRAV08-2_CVVSDPGGSYIPTFG_hTRAJ06	no		X
		hTRBV19_CASSSRRDWAEAFFG_hTRBJ01-1	hTRAV39_CAVEHNNARLMFG_hTRAJ31	yes		X	X
		hTRBV28_CASTAPRGPQHFG_hTRBJ01-5	hTRAV16_CALNAGGTSYGKLTFG_hTRAJ52	no			X
		hTRBV28_CASTAPRGPQHFG_hTRBJ01-5	hTRAV38-2_CAYRSALAGNQFYFG_hTRAJ49	no			X
		hTRBV07-9_CASSLERWMNTEAFFG_hTRBJ01-1	hTRAV09-2_CALLKTYKYIFG_hTRAJ40	yes			X
		hTRBV07-9_CASSLERWMNTEAFFG_hTRBJ01-1	hTRAV01-2_CAVRDTNNAGNMLTFG_hTRAJ39	yes			X
		hTRBV09_CASSVGVGNQPQHFG_hTRBJ01-5	hTRAV12-3_CAMRRGSTLGRLYFG_hTRAJ18	yes			X
		hTRBV09_CASSLGGAHYTFG_hTRBJ01-2	hTRAV29_CAASEYNFNKFYFG_hTRAJ21	no			X
		hTRBV06-1_CASLGGPWNQPQHFG_hTRBJ01-5	hTRAV19_CALSEALEVKAAGNKLTFG_hTRAJ17	no			X
		hTRBV06-1_CASLGGPWNQPQHFG_hTRBJ01-5	hTRAV09-1_CALTVNTGTASKLTFG_hTRAJ44	no			X
		hTRBV05-4_CASSPEGAGQETQYFG_hTRBJ02-5	hTRAV38-2_CAYRRGTDKLIFG_hTRAJ34	no					X
		hTRBV04-1_CASSQETGLSDTQYFG_hTRBJ02-3	hTRAV38-1_CAFSLTGADGLTFG_hTRAJ45	no					X
		hTRBV04-1_CASSQETGLSDTQYFG_hTRBJ02-3	hTRAV40_CLPLKNYQLIWGAG_hTRAJ33	no					X
		hTRBV06-2_CASSPWVADSYNEQFFG_hTRBJ02-1	hTRAV10_CVVIGYTDKLIFG_hTRAJ34	no					X
		hTRBV07-9_CASSLIGVSSYNEQFFG_hTRBJ02-1	hTRAV17_CATVVRMDSSYKLIFG_hTRAJ12	no					X
		hTRBV06-1_CASSEAPGQISTDTQYFG_hTRBJ02-3	hTRAV12-2_CAVLQVTGAQKLVFG_hTRAJ54	no					X
		hTRBV05-6_CASSLELYNEQFFG_hTRBJ02-1	hTRAV38-2_CARGTASKLTFG_hTRAJ44	no					X
	5	hTRBV24-1_CATSETGGGHNEQFFG_hTRBJ02-1	hTRAV14_CAMRERSGGSYIPTFG_hTRAJ06	no	X
		hTRBV04-3_CASSQGRTSTGNTIYFG_hTRBJ01-3	hTRAV19_CALSEAGRNYGGSQGNLIFG_hTRAJ42	no	X
		hTRBV03-1_CASSQLSGGANEQFFG_hTRBJ02-1	hTRAV01-2_CAVPGGDGTGGFKTIFG_hTRAJ09	no	X
		hTRBV05-6_CASSSTDTQYFG_hTRBJ02-3	hTRAV12-2_CAVNMYGDSSYKLIFG_hTRAJ12	no	X
		hTRBV27_CASSQYTGAPQHFG_hTRBJ01-5	hTRAV38_CAYRSRISYGQNFVFG_hTRAJ26	no	X
		hTRBV27_CASSLEGAAQFLNSPLHFG_hTRBJ01-6	hTRAV41_CAVSGGGADGLTFG_hTRAJ45	no	X
		hTRBV07-2_CASSLEGWTELTDTQYFG_hTRBJ02-3	hTRAV21_CAVYTGNTPLVFG_hTRAJ29	no	X
		hTRBV09_CASSASGGTDSPLHFG_hTRBJ01-6	hTRAV13-2_CAENPYNTDKLIFG_hTRAJ34	yes		X	X
		hTRBV10-3_CAIRAGQGMNTEAFFG_hTRBJ01-1	hTRAV17_CATDAWDKIIFG_hTRAJ30	yes		X
		hTRBV12-3_CASSGGFFRVQPQHFG_hTRBJ01-5	hTRAV29_CAASGEGGSEKLVFG_hTRAJ57	yes		X
		hTRBV29_CSVEYGELFFG_hTRBJ02-2	hTRAV24_CAFLSTNAGKSTFG_hTRAJ27	yes			X
		hTRBV06-2_CASSSQVGGASDTQYFG_hTRBJ02-3	hTRAV01-2_CAVDSNDYKLSFG_hTRAJ20	yes			X
		hTRBV12-3_CASSPGLVSPFFG_hTRBJ02-1	hTRAV20_CAGSNTGNQFYFG_hTRAJ49	yes			X
		hTRBV12-3_CASSPGLVSPFFG_hTRBJ02-1	hTRAV29_CAANNTRLMFG_hTRAJ31	yes			X
		hTRBV15_CATSRDRGSNQPQHFG_hTRBJ01-5	hTRAV12-1_CVVNDYQLIWG_hTRAJ33	no			X
	7	hTRBV04-2_CASSQTSGGPNYEQYFG_hTRBJ02-7	hTRAV24_CAYKTQGGSEKLVFG_hTRAJ57	yes	X		X
		hTRBV04-2_CASSQTSGGPNYEQYFG_hTRBJ02-7	hTRAV29_CAARSWANAGNNRKLIWG_hTRAJ38	yes	X		X
		hTRBV07-9_CASSPGTSGQETQYFG_hTRBJ02-5	hTRAV17_CATDANDYKLSFG_hTRAJ20	yes	X		X
		hTRBV07-8_CASSRGPNYGYTFG_hTRBJ01-2	hTRAV20_CAVRPNDYKLSFG_hTRAJ20	yes	X
		hTRBV09_CASSATAPNYGYTFG_hTRBJ01-2	hTRAV13-1_CAASLGNTDKLIFG_hTRAJ34	yes	X
		hTRBV07-9_CASSNEREALRTQYFG_hTRBJ02-5	hTRAV29_CAASAGTASKLTFG_hTRAJ44	yes	X
		hTRBV19_CASREGPTDTQYFG_hTRBJ02-3	hTRAV12-2_CAVNPNFGNEKLTFG_hTRAJ48	no	X
		hTRBV13_CASSLTSAWGGHNEQFFG_hTRBJ02-1	hTRAV26-2_CMGGSNYKLTFG_hTRAJ53	yes	X
		hTRBV05-1_CASSLAGASGGADEQFFG_hTRBJ02-1	hTRAV17_CATASNDYKLSFG_hTRAJ20	yes	X		X
		hTRBV05-1_CASSLAGASGGADEQFFG_hTRBJ02-1	hTRAV17_CATDANDYKLSFG_hTRAJ20	yes	X		X
		hTRBV14_CASSQWTGGDTEAFFG_hTRBJ01-1	hTRAV17_CATDTGGGNKLTFG_hTRAJ10	yes			X
		hTRBV14_CASSQWTGGDTEAFFG_hTRBJ01-1	hTRAV22_CAVPYALNFG_hTRAJ41	yes			X
		hTRBV05-5_CASSLAGDEQFFG_hTRBJ02-1	hTRAV12-2_CAVDLSGGYNKLIFG_hTRAJ04	no			X
		hTRBV09_CASSGGRTDEPYEQYFG_hTRBJ02-7	hTRAV01-2_CAVANTGNQFYFG_hTRAJ49	yes			X
		hTRBV06-1_CASSEFRRGTDTQYFG_hTRBJ02-3	hTRAV26-1_CIVRSHQGKLIFG_hTRAJ23	no		X
		hTRBV07-8_CASSWQGGSNQPQHFG_hTRBJ01-5	hTRAV30_CGTEWGGSEKLVFG_hTRAJ57	yes					X
		hTRBV07-8_CASSWQGGSNQPQHFG_hTRBJ01-5	hTRAV38-1_CPKLLGFGNVLHCG_hTRAJ35	yes					X
		hTRBV06-2_CASRNTEAFFG_hTRBJ01-1	hTRAV24_CASPVWGYQKVTFG_hTRAJ13	yes					X
		hTRBV07-8_CASSLGQAYEQYFG_hTRBJ02-7	hTRAV26-2_CILPLAGGTSYGKLTFG_hTRAJ52	no					X
		hTRBV07-9_CASSSTGAGDQPQHFG_hTRBJ01-5	hTRAV13-1_CAPGETSYDKVIFG_hTRAJ50	no					X
		hTRBV07-2_CASSLDYYSNQPQHFG_hTRBJ01-5	hTRAV24_CAFNAGGTSYGKLTFG_hTRAJ52	no					X
		hTRBV07-2_CASSLDYYSNQPQHFG_hTRBJ01-5	hTRAV29_CAAGKGNNRLAFG_hTRAJ07	no					X
		hTRBV05-4_CASSLGVGGELFFG_hTRBJ02-2	hTRAV19_CALPLSTSYGKLTFG_hTRAJ52	no					X
		hTRBV24_CATSDFLRTEINQPQHFG_hTRBJ01-5	hTRAV17_CATGPGLYSGAGSYQLTFG_hTRAJ28	no					X
		hTRBV28_CASSLLVGEAEYHNSPLHFG_hTRBJ01-6	hTRAV17_CATGPGLYSGAGSYQLTFG_hTRAJ28	no					X
	8	hTRBV06-1_CATLPGPHRETQYFG_hTRBJ02-5	hTRAV14_CAMREGLYNTDKLIFG_hTRAJ34	no	X
		hTRBV07-8_CASSLEGSIPLMNTEAFFG_hTRBJ01-1	hTRAV12-2_CAASYSTLTFG_hTRAJ11	no	X
		hTRBV10-2_CASSEAPGNSNQPQHFG_hTRBJ01-5	hTRAV14_CAMREGSFGNEKLTFG_hTRAJ48	no	X
		hTRBV10-2_CASSEAPGNSNQPQHFG_hTRBJ01-5	hTRAV26-1_CIVRVAGSSNTGKLIFG_hTRAJ37	no	X
		hTRBV02_CASRRTTNTGELFFG_hTRBJ02-2	hTRAV41_CAVRDNAGNMLTFG_hTRAJ39	yes	X
		hTRBV05-1_CASSRGTSSTDTQYFG_hTRBJ02-3	hTRAV17_CATGGGDSNYQLIWG_hTRAJ33	no	X
		hTRBV27_CASSLQGSYNEQFFG_hTRBJ02-1	hTRAV30_CVTNSGYALNFG_hTRAJ41	yes	X
		hTRBV14_CASSPLWTGGPSSYEQYFG_hTRBJ02-7	hTRAV12-1_CVVARSGGYQKVTFG_hTRAJ13	yes	X
		hTRBV11-2_CASSLYVGETQYFG_hTRBJ02-5	hTRAV13-1_CAASQGNQFYFG_hTRAJ49	yes	X
		hTRBV05-6_CASSLRGWVFSEDTQYFG_hTRBJ02-3	hTRAV08-4_CAVSPWGNLIFG_hTRAJ42	yes	X
		hTRBV07-2_CASSLEGSTEAFFG_hTRBJ01-1	hTRAV05_CAYAGNMLTFG_hTRAJ39	-		X
		hTRBV07-9_CASSPPGTGLYNEQFFG_hTRBJ02-1	hTRAV01-1_CAVRGNNARLMFG_hTRAJ31	-		X	X
		hTRBV10-1_CASSELRNTEAFFG_hTRBJ01-1	hTRAV19_CALSERDNYGQNFVFG_hTRAJ26	yes		X
		hTRBV07-2_CASSFGTGNTGELFFG_hTRBJ02-2	hTRAV30_CGTAPRGSARQLTFG_hTRAJ22	yes			X
		hTRBV07-2_CASSFGTGNTGELFFG_hTRBJ02-2	hTRAV26-2_CIPFVYNNNDMRFG_hTRAJ43	yes			X
		hTRBV02_CASTTAANTGELFFG_hTRBJ02-2	hTRAV01-2_CAVRDNARLMFG_hTRAJ31	yes			X
		hTRBV07-2_CASRDAGRAGETQYFG_hTRBJ02-5	hTRAV17_CATSNDYKLSFG_hTRAJ20	yes			X
		hTRBV28_CASSPGTVSAGELFFG_hTRBJ02-2	hTRAV21_CAVNDYKLSFG_hTRAJ20	yes		X
		hTRBV11-1_CASSLDAFTDTQYFG_hTRBJ02-3	hTRAV24_CAFTNDYKLSFG_hTRAJ20	no			X
		hTRBV30_CAWSYDGTGNTEAFFG_hTRBJ01-1	hTRAV24_CAFDNYGQNFVFG_hTRAJ26	yes					X
		hTRBV30_CAWSYDGTGNTEAFFG_hTRBJ01-1	hTRAV12-1_CVVNFHTGNQFYFG_hTRAJ49	yes					X
		hTRBV20_CSARRTSSLLGSPYEQYFG_hTRBJ02-7	hTRAV02_CAGGNNNARLMFG_hTRAJ31	no					X
		hTRBV20_CSARRTSSLLGSPYEQYFG_hTRBJ02-7	hTRAV08-4_CAVDYGNNRLAFG_hTRAJ07	no					X
		hTRBV10-3_CAISEYTALGHEQYFG_hTRBJ02-7	hTRAV29_CAASDTGNQFYFG_hTRAJ49	no					X
		hTRBV28_CASSLSTSGSSYNEQFFG_hTRBJ02-1	hTRAV01-2_CAVMDSSYKLIFG_hTRAJ12	no					X
	9	hTRBV06-2_CASRTSYEQFFG_hTRBJ02-1	hTRAV19_CALSERKSSGDKLTFG_hTRAJ46	no	X
		hTRBV07-6_CASSLGGGYNEQFFG_hTRBJ02-1	hTRAV25_CAGLSGGSNYKLTFG_hTRAJ53	no	X
		hTRBV28_CASSLQEETQYFG_hTRBJ02-5	hTRAV29_CAAHTGTASKLTFG_hTRAJ44	no	X
		hTRBV05-6_CASSFGTAFLEAFFG_hTRBJ01-1	hTRAV08-4_CAVSESWVTQGGSEKLVFG_hTRAJ57	no	X
		hTRBV07-9_CASSPTGGLGTGELFFG_hTRBJ02-2	hTRAV17_CATGRYAGNMLTFG_hTRAJ39	yes	X
		hTRBV07-8_CASSLGSGSSYEQYFG_hTRBJ02-7	hTRAV03_CAVRDMEGNNRLAFG_hTRAJ07	no	X
		hTRBV12-4_CASSWTGVNEQFFG_hTRBJ02-1	hTRAV27_CAGGYRDDKIIFG_hTRAJ30	no	X
		hTRBV12-3_CASSWTGVNEQFFG_hTRBJ02-1	hTRAV27_CAGGYRDDKIIFG_hTRAJ30	no	X
		hTRBV27_CASSYGGGDGYTFG_hTRBJ01-2	hTRAV12-1_CVVGSGTYKYIFG_hTRAJ40	yes	X
		hTRBV05-6_CASSLGGPTEAFFG_hTRBJ01-1	hTRAV13-2_CAENSGGYNKLIFG_hTRAJ04	yes	X
		hTRBV12-3_CASSFEGTDTQYFG_hTRBJ02-3	hTRAV19_CALSEAQGYSTLTFG_hTRAJ11	no	X
		hTRBV15_CATSDRGADTQYFG_hTRBJ02-3	hTRAV14_CAMRDPSNYQLIWGAG_hTRAJ33	yes		X
		hTRBV27_CASSNQGAIGELFFG_hTRBJ02-2	hTRAV05_CAGGGATNKLIFG_hTRAJ32	no		X
		hTRBV09_CASSLRHGSYNEQFFG_hTRBJ02-1	hTRAV09-2_CALSYAGDYKLSFG_hTRAJ20	no			X
		hTRBV15_CATCEAGAQETQYFG_hTRBJ02-5	hTRAV38-2_CALLTGTASKLTFG_hTRAJ44	yes					X
	10	hTRBV19_CASSLTSGNYNEQFFG_hTRBJ02-1	hTRAV03_CAVRDRETNAGKSTFG_hTRAJ27	no	X
		hTRBV24-1_CATRGTANTEAFFG_hTRBJ01-1	hTRAV03_CAVRAVLGDKIIFG_hTRAJ30	no	X
		hTRBV07-8_CASSLNRGPSDTQYFG_hTRBJ02-3	hTRAV19_CALSEARGGNARLMFG_hTRAJ31	no	X
		hTRBV07-2_CASSLDSGLAVETQYFG_hTRBJ02-5	hTRAV29_CASRDNNARLMFG_hTRAJ31	no	X
		hTRBV07-2_CASSLDSGLAVETQYFG_hTRBJ02-5	hTRAV29_CAALRIDYGGSQGNLIFG_hTRAJ42	no	X
		hTRBV28_CASSLCIETSGSENTDTQYFG_hTRBJ02-3	hTRAV39_CAVDMNRDDKIIFG_hTRAJ30	no	X
		hTRBV28_CASSLCSLTPGTSGSTDTQYFG_hTRBJ02-3	hTRAV41_CAVSNRDDKIIFG_hTRAJ30	no	X
		hTRBV05-1_CASSLFHFNYGYTFG_hTRBJ01-2	hTRAV21_CAARDNYGQNFVFG_hTRAJ26	yes	X
		hTRBV12-4_CASSPGWGFAAFFG_hTRBJ01-1	hTRAV30_CGTLEENNDMRFG_hTRAJ43	no	X
		hTRBV19_CASSIGVSQPQHFG_hTRBJ01-5	hTRAV26-2_CILRDREIQGAQKLVFG_hTRAJ54	no		X	X
		hTRBV27_CASSSLAGVGNEQFFG_hTRBJ02-1	hTRAV08-2_CVVRRGGSQGNLIFG_hTRAJ42	yes			X
		hTRBV04-2_CASSREWTSGNYEQYFG_hTRBJ02-7	hTRAV27_CAVILDDKIIFG_hTRAJ30	yes			X
		hTRBV05-1_CASSLLGDGYEQYFG_hTRBJ02-7	hTRAV12-2_CAVVLYAGNNRKLIWG_hTRAJ38	no			X
		hTRBV27_CASKRNWAAQFFG_hTRBJ02-1	hTRAV12-2_CAVSWNFGNEKLTFG_hTRAJ48	yes			X
		hTRBV27_CASSLGLAVAKNIQYFG_hTRBJ02-4	hTRAV12-2_CAVSWNFGNEKLTFG_hTRAJ48	yes			X
		hTRBV28_CASSLCSINTGGKMNTEAFFG_hTRBJ01-1	hTRAV35_CAGLVTNTDKLIFG_hTRAJ34	yes					X
		hTRBV12-5_CASGPTGSEQYFG_hTRBJ02-7	hTRAV08-4_CAVSSGPWTDKLIFG_hTRAJ34	no					X
		hTRBV06-5_CASSSGLLDTQYFG_hTRBJ02-3	hTRAV25_CAGPVNNNAGNMLTFG_hTRAJ39	yes					X
		hTRBV06-5_CASSTGPWGEQYFG_hTRBJ02-7	hTRAV17_CATDAGNQFYFG_hTRAJ49	no					X
		hTRBV06-5_CASSAGLLGEQYFG_hTRBJ02-7	hTRAV26-2_CILRTGTASKLTFG_hTRAJ44	no					X
		hTRBV06-5_CASSAGLLGEQYFG_hTRBJ02-7	hTRAV25_CAGPVNNNAGNMLTFG_hTRAJ39	no					X
	11	hTRBV19_CASSPTGLGQPQHFG_hTRBJ01-5	hTRAV12-2_CAPGGAAGNKLTFG_hTRAJ17	yes	X
		hTRBV27_CASSFTGTGFYEQYFG_hTRBJ02-7	hTRAV24_CAPASGGSYIPTFG_hTRAJ06	no	X
		hTRBV07-9_CASSSDLNTGELFFG_hTRBJ02-2	hTRAV21_CQPYGGSQGNLIFG_hTRAJ42	yes	X
		hTRBV07-9_CASSFGGNTIYFG_hTRBJ01-3	hTRAV35_CAGYTGNQFYFG_hTRAJ49	no	X
		hTRBV07-2_CASSSERRDRDYEAFFG_hTRBJ01-1	hTRAV08-3_CAVGLSGYALNFG_hTRAJ41	no	X
		hTRBV07-9_CASKDGLEWGYTFG_hTRBJ01-2	hTRAV41_CAVASGGKGSQGNLIFG_hTRAJ42	no	X
		hTRBV07-9_CASKDGLEWGYTFG_hTRBJ01-2	hTRAV26-1_CIYRNSGNTPLVFG_hTRAJ29	no	X
		hTRBV27_CASTPVGLRYNEQFFG_hTRBJ02-1	hTRAV35_CAGPKRLNYGGSQGNLIFG_hTRAJ42	yes	X
		hTRBV02_CASSAGQVAPGELFFG_hTRBJ02-2	hTRAV12-1_CVVNGMDSSYKLIFG_hTRAJ12	no	X
		hTRBV18_CASSGWGEETQYFG_hTRBJ02-5	hTRAV12-2_CAVNKGGSGTYKYIFG_hTRAJ40	no	X
		hTRBV04-2_CASSQAVTSGELFFG_hTRBJ02-2	hTRAV08-3_CAVGADSNYQLIWG_hTRAJ33	no	X
		hTRBV29_CSVGSGGTNEKLFFG_hTRBJ01-4	hTRAV23_CAAPRGNNRLAFG_hTRAJ07	no	X
		hTRBV29_CSVGSGGTNEKLFFG_hTRBJ01-4	hTRAV05_CAESTGKLIFG_hTRAJ37	no	X
		hTRBV03-1_CASSQEGRGQSPLHFG_hTRBJ01-6	hTRAV12-2_CAVNDFWNTDKLIFG_hTRAJ34	no		X
		hTRBV28_CASSLEGRRESVDNEQFFG_hTRBJ02-1	hTRAV19_CALSEADKDSSYKLIFG_hTRAJ12	yes			X
		hTRBV28_CASSWGDYSYNEQFFG_hTRBJ02-1	hTRAV08-4_CAAILTGGGNKLTFG_hTRAJ10	no			X
		hTRBV04-2_CASSLKRGGGYTFG_hTRBJ01-2	hTRAV29_CAASANSGNTGKLIFG_hTRAJ37	yes			X
		hTRBV02_CASSEGQVAPGELFFG_hTRBJ02-2	hTRAV12-1_CVVNGEDSSYKLIFG_hTRAJ12	no					X
		hTRBV28_CASSPGVNTQYFG_hTRBJ02-3	hTRAV35_CAALGSARQLTFG_hTRAJ22	no					X
	13	hTRBV15_CATSRGTGEAKLFFG_hTRBJ01-4	hTRAV29_CAASGFGNTGFQKLVFG_hTRAJ08	yes	X
		hTRBV11-2_CASSLAGYEQYFG_hTRBJ02-7	hTRAV08-2_CVVSDRANQGGKLIFG_hTRAJ23	no	X
		hTRBV07-2_CASILTSGGGEQYFG_hTRBJ02-7	hTRAV04_CLVALFSGGYNKLIFG_hTRAJ04	no	X
		hTRBV19_CASSIFRGSLYEQYFG_hTRBJ02-7	hTRAV10_CVVTLDHGSGNTGKLIFG_hTRAJ37	no	X	X
		hTRBV07-9_CASSLVAVYDTQYFG_hTRBJ02-3	hTRAV12-1_CVVNRDDKIIFG_hTRAJ30	no	X
		hTRBV05-5_CASSLGQAYYFG_hTRBJ01-2	hTRAV24_CAFSSGGGADGLTFG_hTRAJ45	yes	X	X
		hTRBV07-6_CASSPMDRTSGYTFG_hTRBJ01-2	hTRAV39_CASKVEDTPLVFG_hTRAJ29	no	X
		hTRBV07-6_CASSPMDRTSGYTFG_hTRBJ01-2	hTRAV30_CGTEIGNNQGGKLIFG_hTRAJ23	no	X
		hTRBV07-2_CASSLGTVYYGYTFG_hTRBJ01-2	hTRAV39_CAVKPPISNFGNEKLTFG_hTRAJ48	no	X
		hTRBV15_CATSIHGQHNEQFFG_hTRBJ02-1	hTRAV08-3_CVNNAGNMLTFG_hTRAJ39	yes	X		X
		hTRBV07-8_CASSFQGGGSPLHFG_hTRBJ01-6	hTRAV17_CATDMEYGNKLVFG_hTRAJ47	yes	X		X
		hTRBV28_CASSPNRGYNSPLHFG_hTRBJ01-6	hTRAV38-1_CAPHGGSQGNLIFG_hTRAJ42	no		X	X
		hTRBV28_CASSPNRGYNSPLHFG_hTRBJ01-6	hTRAV12-2_CAVKFDTGNQFYFG_hTRAJ49	no		X	X
		hTRBV02_CASSPAGAYEQYFG_hTRBJ02-7	hTRAV13-2_CAEIGAGGSYIPTFG_hTRAJ06	yes			X
	1 Arnaud et al., Sensitive identification of neoantigens and cognate TCRs in human solid tumors. Nature Biotechnology (2022).
